# Primate hippocampus size and organization are predicted by sociality but not diet

**DOI:** 10.1101/713867

**Authors:** Orlin S. Todorov, Vera Weisbecker, Emmanuel Gilissen, Karl Zilles, Alexandra A. de Sousa

## Abstract

The hippocampus is well known for its roles in spatial navigation and memory, but it is organized into regions that have different connections and functional specializations. Notably, the region CA2 has a role in social and not spatial cognition, as is the case for the regions CA1 and CA3 that surround it. Here we investigated the evolution of the hippocampus in terms of its size and organization in relation to the evolution of social and ecological variables in primates, namely home range, diet and different measures of group size. We found that the volumes within the whole cornu ammonis coevolve with group size, while only the volume of CA1 and subiculum can also be predicted by home range. On the other hand, diet, expressed as a shift from folivory toward frugivory, was shown to not be related to hippocampal volume. Interestingly, CA2 was shown to exhibit phylogenetic signal only against certain measures of group size but not with ecological factors. We also found that sex differences in the hippocampus are related to body size sex dimorphism. This is in line with reports of sex differences in hippocampal volume in non-primates that are related to social structure and sex differences in behaviour. Our findings support the notion that in primates, the hippocampus is a mosaic structure evolving in line with social pressures, where certain subsections evolve in line with spatial ability too.
