## Supplementary material for "Primate hippocampus size and organization are predicted by sociality but not diet": dimorphdata.csv

Species	BoW	BrW	BrVol	VEN	REST	NET	OBL	CER	MES	DIE	TEL	BOL	PAL	SEP	STR	SCH	HIP	NEO	TOT
Microcebus_murinus	0.180414979	-0.077694738	-0.07769457	0.177674777	-0.622539789	-0.072462313	-0.161104503	-0.125555645	-0.039296649	-0.135213565	-0.044209242	-0.193421361	-0.04128473	-0.109262404	0.113141354	0.099317634	0.074086596	-0.07912793	-0.072887509
Avahi_laniger	-0.289134506	-0.062973167	-0.062973155	-0.568709165	0.313093441	-0.063371698	0.035260849	-0.016987771	-0.002497722	0.012237963	-0.096845831	-0.041486704	-0.109977481	0.149956979	-0.172172421	-0.16121465	-0.06917395	-0.092832065	-0.062973155
Propithecus_verreauxi	0.100975917	0.006681539	0.006681571	-0.555573978	-0.286252108	0.015717083	0.044783367	0.023920776	0.1055613	0.119883598	-0.005783206	-0.222180889	0.374918021	-0.008266963	-0.044390053	0.220989831	0.003807729	-0.026508606	0.006681571
Indri_indri	-0.30652516	-0.12943684	-0.12943684	0.113712325	0.370348491	-0.136411788	-0.079273082	-0.15148437	-0.141339382	0.002270611	-0.151750381	-0.460450058	-0.148970541	0.042797355	-0.237141077	-0.223973414	-0.12238732	-0.142587743	-0.12943684
Galagoides_demidoff	-0.348306694	-0.064538521	-0.064538462	0.603591791	0.101644258	-0.072146207	-0.18250285	-0.083201375	-0.233396332	-0.19077822	-0.039120147	0.003843921	-0.148750498	-0.121499293	-0.025598353	0.088444315	-0.194691723	-0.018676373	-0.064538462
Saguinus_oedipus	0.443660706	-0.008359505	-0.008359551	-0.354039496	0.016489104	-0.006098416	-0.030548133	0.087685624	0.165739928	-0.001690067	-0.025851127	0.184915975	0.048144938	-0.033210567	-0.21225221	-0.006818475	0.0694859	-0.01937792	-0.008359551
Saguinus_midas	-0.031748698	0.022141126	0.022141199	0.508569986	0.888901782	-0.000794879	0.050035769	-0.165590812	-0.057941263	0.062593999	0.017294859	-0.070992325	-0.31153172	0.153349908	-0.215050016	-0.085353524	0.00524884	0.051226768	0.022141199
Aotus_trivirgatus	0.236790465	0.002048881	0.002048894	-0.078853613	-0.328048823	0.006699602	0.05004399	-0.067569283	-0.019451504	0.117680808	0.006089371	0.001903798	0.359767499	0.24178968	0.025903423	0.016234098	0.114290864	-0.019290037	0.002048894
Plecturocebus_moloch	0.123771078	0.175571229	0.175571268	0.206110419	-1.014649941	0.189599684	0.04685574	0.276812287	0.00723958	0.212684155	0.191982535	0.062318472	-0.125187198	0.340632508	0.252911672	-0.040487353	0.170490706	0.204840647	0.175571268
Cebus_albifrons	0.13455967	0.116843627	0.11684362	0.097920975	-0.214551023	0.121289414	0.053131675	0.001364094	0.279472341	0.170255645	0.13420547	-0.262376709	-0.183522005	-0.246881272	0.097574573	-0.05965009	0.167471731	0.14584708	0.11684362
Papio_anubis	0.510825624	0.150403954	0.150403954	0.434383773	0.385123052	0.146387616	0.197887371	0.00405701	0.103564552	0.157101052	0.161861118	0.072518842	0.156908921	0.286535586	0.074433109	0.152893475	0.245847708	0.16414983	0.150403954
Miopithecus_talapoin	0.208754814	0.034656934	0.03465695	-0.068118567	0.0744215	0.034768858	-0.22453401	0.15938428	0.129673841	-0.089916384	0.036902928	0.397739526	-0.094417202	0.158535642	0.062027151	0.163088402	0.044731808	0.036159398	0.03465695
